# The Lipid Droplet Knowledge Portal: A resource for systematic analyses of lipid droplet biology

**DOI:** 10.1101/2021.06.08.447431

**Authors:** Niklas Mejhert, Katlyn R. Gabriel, Natalie Krahmer, Leena Kuruvilla, Chandramohan Chitraju, Sebastian Boland, Dong-Keun Jang, Marcin von Grotthuss, Maria C. Costanzo, Jason Flannick, Noël P. Burtt, Robert V. Farese, Tobias C. Walther

**Affiliations:** Department of Molecular Metabolism, Harvard T.H. Chan School of Public Health, Boston, MA 02115, USA; Department of Cell Biology, Harvard Medical School, Boston, MA 02115, USA; Department of Medicine (H7), Karolinska Institutet, Huddinge, 141 86 Stockholm, Sweden; Howard Hughes Medical Institute, Boston, MA 02115, USA; Institute for Diabetes and Obesity, Helmholtz Zentrum München, 85764 Neuherberg, Germany; German Center for Diabetes Research, Neuherberg, Germany; Primary Pharmacology Group, Discovery Sciences, Pfizer Inc., Groton, CT 06340, USA; Program in Medical and Population Genetics, Broad Institute of Harvard and MIT, Cambridge, MA 02142, USA; Division of Genetics and Genomics, Boston Children’s Hospital, MA 02115, USA; Department of Pediatrics, Harvard Medical School, Boston, MA 02115, USA; Broad Institute of MIT and Harvard, Cambridge, MA, 02142, USA; Center on the Causes and Prevention of Cardiovascular Disease (CAP-CVD), Harvard T.H. Chan School of Public Health, Boston, MA 02115, USA

**Keywords:** inflammation, triacylglycerol, sterol ester, proteasome, C16orf54, MSRB3

## Abstract

Lipid droplets (LDs) are organelles of cellular lipid storage with fundamental roles in energy metabolism and cell membrane homeostasis. There has been an explosion of research into the biology of LDs, in part due to their relevance in diseases of lipid storage, such as atherosclerosis, obesity, type 2 diabetes mellitus, and hepatic steatosis. Consequently, there is an increasing need for a resource that combines large datasets from systematic analyses of LD biology. Here we integrate high-confidence, systematically generated data on studies of LDs in the framework of an online platform named the *Lipid Droplet Knowledge Portal*. This scalable and interactive portal includes comprehensive datasets, across a variety of cell types, for LD biology, including transcriptional profiles of induced lipid storage, organellar proteomics, genome-wide screen phenotypes, and ties to human genetics. This new resource is a powerful platform that can be utilized to uncover new determinants of lipid storage.

**HIGHLIGHTS:**

■ The LD-Portal is a resource combining datasets from systematic analyses in LD biology
■ The LD-Portal allows users to query genetic, proteomic, and phenotypic aspects of LD biology
■ The LD-Portal can be used to discover new facets of lipid storage and LD biology
■ A crucial function of *MSRB3* is uncovered in cholesterol ester storage in LDs
