## Supplemental Table 1 for "The Lipid Droplet Knowledge Portal: A resource for systematic analyses of lipid droplet biology"

### Sheet: Table S1
Table S1. LD Proteome integration
	From Mejhert et al.		From Krahmer et al.	From Berserker et al.
Protein name	Detected on SUM159 LDs	Detected on THP1 LDs	Detected on mouse liver LDs	U2OS cells (Olzmann)	Huh7 cells (Olzmann)
DHDDS	Yes	Yes	No	Yes	No
HSD17B11	Yes	Yes	Yes	Yes	Yes
PLIN4	Yes	Yes	Yes	No	No
DHRS1	Yes	Yes	Yes	Yes	No
NSDHL	Yes	Yes	Yes	Yes	Yes
PRR11	Yes	Yes	No	Yes	No
AUP1	Yes	Yes	Yes	Yes	Yes
PNPLA2	Yes	No	No	Yes	Yes
CHP1	Yes	Yes	No	No	No
ELMOD2	Yes	Yes	Yes	Yes	Yes
DSP	Yes	No	Yes	Yes	No
LSS	Yes	Yes	Yes	Yes	Yes
METTL7A	Yes	Yes	Yes	Yes	Yes
LPCAT1	Yes	Yes	No	Yes	Yes
SCCPDH	Yes	Yes	No	Yes	Yes
ACSL3	Yes	Yes	Yes	Yes	Yes
TPD52L2	Yes	Yes	Yes	No	No
FAF2	Yes	Yes	No	Yes	Yes
CYB5R3	Yes	Yes	No	Yes	Yes
NBAS	Yes	Yes	No	Yes	No
RAB4A	Yes	Yes	No	No	No
UBXN4	Yes	Yes	No	Yes	Yes
RAB10	Yes	Yes	Yes	Yes	Yes
TPD52	Yes	Yes	No	No	No
RAB18	Yes	Yes	Yes	Yes	Yes
RAB9A	Yes	Yes	Yes	No	No
RAB14	Yes	Yes	No	Yes	Yes
MLX	Yes	Yes	Yes	Yes	No
RAB7A	Yes	Yes	Yes	Yes	Yes
RAB1A	Yes	Yes	Yes	Yes	Yes
OPA1	Yes	No	No	Yes	No
RDH14	Yes	No	No	No	No
AGPAT9	Yes	No	No	Yes	Yes
MTFP1	Yes	No	No	No	No
RAB2A	Yes	Yes	No	Yes	Yes
VPS13C	Yes	Yes	Yes	Yes	No
TMED9	Yes	No	No	No	No
RAB1B;RAB1C	Yes	No	No	Yes	Yes
RAB27B	Yes	No	No	No	No
ZW10	Yes	Yes	No	Yes	No
CCNB2	Yes	No	No	No	No
RAB32	Yes	Yes	Yes	Yes	No
RAB3D	Yes	No	No	No	Yes
RAB8A	Yes	Yes	Yes	Yes	No
RAB27A	Yes	Yes	No	Yes	No
RAB5C	Yes	Yes	No	Yes	Yes
RAB11B;RAB11A	Yes	No	No	Yes	Yes
MICAL2	Yes	No	No	Yes	No
FAM177A1	Yes	No	No	Yes	No
FAR1	Yes	No	No	Yes	No
ALG5	Yes	No	No	No	No
BNIP1	Yes	No	No	No	No
CCNB1	Yes	No	No	No	No
SPG20	Yes	No	No	Yes	No
RAB34	Yes	No	No	Yes	Yes
TUBB	Yes	No	No	Yes	Yes
SUGP2	Yes	No	No	No	No
FANCI	Yes	No	No	No	No
ERP29	Yes	No	No	No	No
TACC1	Yes	No	Yes	No	Yes
MTOR	Yes	No	No	No	No
RHOG	Yes	No	Yes	Yes	No
PCYT1A	Yes	Yes	Yes	No	No
NDUFS4	Yes	No	No	No	No
PLA2G4A	No	Yes	No	No	No
DHRSX	No	Yes	No	No	No
PLA2G4C	No	Yes	No	No	No
DHRS3	No	Yes	Yes	No	Yes
SPATS2L	No	Yes	No	No	No
ATG2A	No	Yes	Yes	Yes	No
PLIN2	No	Yes	Yes	Yes	Yes
APOBR	No	Yes	No	No	No
EPHX4	No	Yes	No	No	Yes
SPATA7	No	Yes	No	No	No
FAM105A	No	Yes	No	No	No
METTL7B	No	Yes	Yes	Yes	Yes
RAB4B	No	Yes	No	No	No
LPCAT2	No	Yes	No	No	No
TPRG1L	No	Yes	Yes	No	No
SQLE	No	Yes	No	Yes	Yes
ARFGAP1	No	Yes	Yes	Yes	No
UBE2G2	No	Yes	No	Yes	Yes
USP34	No	Yes	No	No	No
RAB29	No	Yes	No	No	No
RDH10	No	Yes	Yes	No	No
RAB21	No	Yes	Yes	Yes	Yes
RAB5B	No	Yes	No	Yes	Yes
CLINT1	No	Yes	No	No	No
RAB6A	Yes	Yes	Yes	Yes	No
RAB8B	No	Yes	No	Yes	No
FBXL20	No	Yes	No	No	No
RAB31	No	Yes	No	No	No
RPS26;RPS26P11	No	Yes	No	No	No
RAB2B	No	Yes	Yes	Yes	No
ALG2	No	Yes	No	No	No
APOE	No	Yes	Yes	No	Yes
ACSL4	No	Yes	Yes	Yes	Yes
AIFM2	No	Yes	Yes	Yes	Yes
AGPAT6	No	Yes	No	Yes	Yes
APOC4-APOC2;APOC2	No	Yes	No	No	No
RAB12	No	Yes	Yes	Yes	No
APOL2	No	Yes	No	No	No
RAB7B	No	Yes	No	No	No
CLCC1	No	Yes	No	No	No
SERPINA1	No	No	Yes	No	No
BST2	No	No	Yes	No	No
SNRNP7	No	No	Yes	No	No
AHSG	No	No	Yes	No	No
TMOD3	No	No	Yes	No	No
SEC23A	No	No	Yes	No	No
MAN2A1	No	No	Yes	No	No
GALNT4	No	No	Yes	No	No
GAPDH	No	No	Yes	Yes	Yes
AMDHD2	No	No	Yes	No	No
ALB	No	No	Yes	No	No
RBP4	No	No	Yes	No	No
EEF1AKNMT	No	No	Yes	No	No
ABCC3	No	No	Yes	No	No
APOA4	No	No	Yes	No	No
RNASE4	No	No	Yes	No	No
NRBF2	No	No	Yes	No	No
TRAPPC13	No	No	Yes	No	No
PHLDA1	No	No	Yes	No	No
ST3GAL4	No	No	Yes	No	No
MAPK1IP1L	No	No	Yes	Yes	No
HK3	No	No	Yes	No	No
FBLN1	No	No	Yes	No	No
DYNLL1	No	No	Yes	No	No
TTC39B	No	No	Yes	No	No
SAA1	No	No	Yes	No	No
MACROH2A2	No	No	Yes	No	No
CAV2	No	No	Yes	No	No
RNF25	No	No	Yes	No	No
HSPB1	No	No	Yes	No	No
HFE	No	No	Yes	No	No
CRYAB	No	No	Yes	No	No
NUCB2	No	No	Yes	No	No
ITGA8	No	No	Yes	No	No
EHD2	No	No	Yes	No	No
RBMX	No	No	Yes	No	No
GLTP	No	No	Yes	No	No
ATG2B	No	No	Yes	No	No
PDCD1	No	No	Yes	No	No
VAMP4	No	No	Yes	No	No
ILRUN	No	No	Yes	No	No
SDF4	No	No	Yes	No	No
LRG1	No	No	Yes	No	No
GOLGA1	No	No	Yes	No	No
PARP1	No	No	Yes	No	No
APPL2	No	No	Yes	No	No
GPR17	No	No	Yes	No	No
TPD52L1	No	No	Yes	No	No
B4GALNT1	No	No	Yes	No	No
ACP1	No	No	Yes	No	No
TWF2	No	No	Yes	No	No
MAP3K4	No	No	Yes	No	No
F1	No	No	Yes	No	No
PRKCD	No	No	Yes	No	No
EXOSC7	No	No	Yes	No	No
RAB33B	No	No	Yes	Yes	No
ERI3	No	No	Yes	No	No
SEC61G	No	No	Yes	No	No
SBNO1	No	No	Yes	No	No
STAT6	No	No	Yes	No	No
RAC2	No	No	Yes	No	No
SLC38A1	No	No	Yes	No	No
COL6A3	No	No	Yes	No	No
ITIH3	No	No	Yes	No	No
IRAK4	No	No	Yes	No	No
SLC38A4	No	No	Yes	No	No
CAV1	No	No	Yes	Yes	No
PCF11	No	No	Yes	No	No
EPPK1	No	No	Yes	No	No
COL6A1	No	No	Yes	No	No
PPP2CB	No	No	Yes	No	No
S1A1	No	No	Yes	No	No
MTMR9	No	No	Yes	No	No
CLU	No	No	Yes	No	No
ZNF27	No	No	Yes	No	No
S1A9	No	No	Yes	No	No
PRPF39	No	No	Yes	No	No
FAM3C	No	No	Yes	No	No
COL1A2	No	No	Yes	No	No
GALNT1	No	No	Yes	No	No
H1-3	No	No	Yes	No	No
MYL12B	No	No	Yes	No	No
PRELP	No	No	Yes	No	No
CPA1	No	No	Yes	No	No
OSBPL2	No	No	Yes	No	No
MKLN1	No	No	Yes	No	No
LSM7	No	No	Yes	No	No
ATXN3	No	No	Yes	No	No
LAMA5	No	No	Yes	No	No
ALCAM	No	No	Yes	No	No
DR1	No	No	Yes	No	No
SERPING1	No	No	Yes	No	No
FMO2	No	No	Yes	No	No
IGFBP2	No	No	Yes	No	No
TMF1	No	No	Yes	No	No
SERPINH1	No	No	Yes	No	No
TMEM87A	No	No	Yes	No	No
GTF2B	No	No	Yes	No	No
APOM	No	No	Yes	No	No
COL6A2	No	No	Yes	No	No
IWS1	No	No	Yes	No	No
YIPF6	No	No	Yes	No	No
PRMT9	No	No	Yes	No	No
AHNAK	No	No	Yes	No	No
TTPAL	No	No	Yes	No	No
DCN	No	No	Yes	No	No
MYL12A	No	No	Yes	No	No
HINT3	No	No	Yes	No	No
LAMC1	No	No	Yes	No	No
RALB	No	No	Yes	No	No
GOLPH3	No	No	Yes	No	No
CKAP4	No	No	Yes	No	No
ARHGEF18	No	No	Yes	No	No
CCNT1	No	No	Yes	No	No
TMEM165	No	No	Yes	No	No
C1R;C1R	No	No	Yes	No	No
FOXK1	No	No	Yes	No	No
NIBAN1	No	No	Yes	No	No
HPCAL1	No	No	Yes	No	No
OXCT1	No	No	Yes	No	No
IQSEC1	No	No	Yes	No	No
BCAM	No	No	Yes	No	No
SDCBP	No	No	Yes	No	No
STARD13	No	No	Yes	No	No
MAP7D1	No	No	Yes	No	No
H1-	No	No	Yes	No	No
TNC	No	No	Yes	No	No
POLR2C	No	No	Yes	No	No
ABI1	No	No	Yes	No	No
ANG	No	No	Yes	No	No
UBE2B	No	No	Yes	No	No
H2AZ1;H2AZ2	No	No	Yes	No	No
AGRN	No	No	Yes	No	No
PUS1	No	No	Yes	No	No
CDK18	No	No	Yes	No	No
VIM	No	No	Yes	Yes	Yes
COL18A1	No	No	Yes	No	No
USP19	No	No	Yes	No	No
HEATR5A	No	No	Yes	No	No
COL1A1	No	No	Yes	No	No
SNRPF	No	No	Yes	No	No
S1A6	No	No	Yes	No	No
PAFAH1B2	No	No	Yes	No	No
CANT1	No	No	Yes	No	No
BGN	No	No	Yes	No	No
NDRG1	No	No	Yes	No	No
UHRF1BP1	No	No	Yes	No	No
CDH1	No	No	Yes	No	No
FLOT2	No	No	Yes	No	No
FLNA	No	No	Yes	No	No
CASP9	No	No	Yes	No	No
PPFIBP1	No	No	Yes	No	No
PTRHD1	No	No	Yes	No	No
RXRA	No	No	Yes	No	No
HNRNPH2	No	No	Yes	No	No
ITGA5	No	No	Yes	No	No
UBXN6	No	No	Yes	No	No
STEAP4	No	No	Yes	No	No
PRPF4A	No	No	Yes	No	No
H4C4	No	No	Yes	No	No
SMARCD2	No	No	Yes	No	No
SUPT16H	No	No	Yes	No	No
LYAR	No	No	Yes	No	No
SDC4	No	No	Yes	No	No
PPIL2	No	No	Yes	No	No
HMGA1	No	No	Yes	No	No
PLEKHO2	No	No	Yes	No	No
PCDH1	No	No	Yes	No	No
MECP2	No	No	Yes	No	No
GLT1D1	No	No	Yes	No	No
LSR	No	No	Yes	No	No
SERPINA3	No	No	Yes	No	No
PKLR	No	No	Yes	No	No
UFC1	No	No	Yes	No	No
QSOX2	No	No	Yes	No	No
TTN	No	No	Yes	No	No
GPRIN3	No	No	Yes	No	No
FGG	No	No	Yes	No	No
NEDD8	No	No	Yes	No	No
DYNC1LI2	No	No	Yes	No	No
COL14A1	No	No	Yes	No	No
RTF1	No	No	Yes	No	No
AIF1	No	No	Yes	No	No
RALA	No	No	Yes	Yes	No
MYH1	No	No	Yes	No	No
LAMB2	No	No	Yes	No	No
KHDRBS1	No	No	Yes	No	No
UGP2	No	No	Yes	No	No
DUS3L	No	No	Yes	No	No
CAVIN1	No	No	Yes	No	No
IRGQ	No	No	Yes	No	No
SLC25A4	No	No	Yes	No	No
COG8	No	No	Yes	No	No
GLG1	No	No	Yes	No	No
FGB	No	No	Yes	No	No
LUC7L2	No	No	Yes	No	No
MGAT2	No	No	Yes	No	No
YIPF3	No	No	Yes	No	No
SRSF2	No	No	Yes	No	No
TSC22D1	No	No	Yes	No	No
LMAN2	No	No	Yes	No	No
H2BC15	No	No	Yes	No	No
DDX46	No	No	Yes	No	No
TGFBI	No	No	Yes	No	No
ARFRP1	No	No	Yes	No	No
LIMD1	No	No	Yes	No	No
STX5	No	No	Yes	No	No
SEPTIN11	No	No	Yes	No	No
BICD2	No	No	Yes	No	No
ABHD5	No	No	Yes	Yes	Yes
POLR2J	No	No	Yes	No	No
AKAP8	No	No	Yes	No	No
VTN	No	No	Yes	No	No
FAM91A1	No	No	Yes	No	No
ACLY	No	No	Yes	No	No
RALY	No	No	Yes	No	No
SLC39A14	No	No	Yes	No	No
DNAJB6	No	No	Yes	No	No
CADM3	No	No	Yes	No	No
NMRK1	No	No	Yes	No	No
QKI	No	No	Yes	No	No
ABRACL	No	No	Yes	No	No
LIN7C	No	No	Yes	No	No
AFDN	No	No	Yes	No	No
SRSF11	No	No	Yes	No	No
LMNB1	No	No	Yes	No	No
DMAC1	No	No	Yes	No	No
IL1RN	No	No	Yes	No	No
FAM2A	No	No	Yes	No	No
NID1	No	No	Yes	No	No
STUB1	No	No	Yes	No	No
GNAS	No	No	Yes	No	No
FGA	No	No	Yes	No	No
LAD1	No	No	Yes	No	No
DNAJC24	No	No	Yes	No	No
TPST1	No	No	Yes	No	No
EIF4EBP2	No	No	Yes	No	No
H2AC14;H2AC1;H2AC12;H2AW	No	No	Yes	No	No
PWP1	No	No	Yes	No	No
HK1	No	No	Yes	No	No
EPB41L2	No	No	Yes	No	No
ILK	No	No	Yes	No	No
MGAT1	No	No	Yes	No	No
CNBP	No	No	Yes	No	No
MAP4K5	No	No	Yes	No	No
PPP1R12A	No	No	Yes	No	No
COBLL1	No	No	Yes	No	No
C19orf53	No	No	Yes	No	No
TNXB	No	No	Yes	No	No
ZNRF2	No	No	Yes	No	No
PIKFYVE	No	No	Yes	No	No
LPIN1	No	No	Yes	No	No
LDLRAP1	No	No	Yes	No	No
SOWAHC	No	No	Yes	No	No
CFB	No	No	Yes	No	No
KNG1	No	No	Yes	No	No
ADD1	No	No	Yes	No	No
MYO18A	No	No	Yes	No	No
HSPG2	No	No	Yes	No	No
ARHGAP12	No	No	Yes	No	No
PIK3C3	No	No	Yes	No	No
GDPGP1	No	No	Yes	No	No
ACTB	No	No	Yes	No	No
CNPY4	No	No	Yes	No	No
TRIP11	No	No	Yes	No	No
SORBS2	No	No	Yes	No	No
CTU2	No	No	Yes	No	No
MSRB2	No	No	Yes	No	No
TRIM5	No	No	Yes	No	No
MCFD2	No	No	Yes	No	No
CHKA	No	No	Yes	No	No
ZNF326	No	No	Yes	No	No
ITGA1	No	No	Yes	No	No
SPTAN1	No	No	Yes	No	No
FAM49B	No	No	Yes	No	No
GOLGA2	No	No	Yes	No	No
QSOX1	No	No	Yes	No	No
CTNNB1	No	No	Yes	No	No
HCFC1	No	No	Yes	No	No
PGK2	No	No	Yes	No	No
GOLGA3	No	No	Yes	No	No
FLOT1	No	No	Yes	No	No
RHPN2	No	No	Yes	No	No
TIAM2	No	No	Yes	No	No
ACTL6A	No	No	Yes	No	No
PDE4DIP	No	No	Yes	No	No
NDST1	No	No	Yes	No	No
BSDC1	No	No	Yes	No	No
FN3K	No	No	Yes	No	No
IL1RAP	No	No	Yes	No	No
MAN1B1	No	No	Yes	No	No
FN1	No	No	Yes	No	No
TLE5	No	No	Yes	No	No
GSN	No	No	Yes	No	No
CTNND1	No	No	Yes	No	No
MAP1LC3B	No	No	Yes	No	No
ANPEP	No	No	Yes	No	No
SQSTM1	No	No	Yes	No	Yes
SMARCC2	No	No	Yes	No	No
SH3GLB2	No	No	Yes	No	No
LIN7A	No	No	Yes	No	No
ST6GAL1	No	No	Yes	No	No
CP	No	No	Yes	No	No
GPCPD1	No	No	Yes	No	No
STRN4	No	No	Yes	No	No
GLCE	No	No	Yes	No	No
DES	No	No	Yes	No	No
RARRES2	No	No	Yes	No	No
SORBS3	No	No	Yes	No	No
ST3GAL1	No	No	Yes	No	No
OSBPL11	No	No	Yes	No	No
TINAGL1	No	No	Yes	No	No
MTREX	No	No	Yes	No	No
SNTB2	No	No	Yes	No	No
KRT8	No	No	Yes	No	No
ATP5MF	No	No	Yes	No	No
TMPO	No	No	Yes	No	No
CTU1	No	No	Yes	No	No
C1GALT1	No	No	Yes	No	No
MYO9B	No	No	Yes	No	No
GOLGA5	No	No	Yes	No	No
COL4A1	No	No	Yes	No	No
DDX42	No	No	Yes	No	No
SEC22B	No	No	Yes	No	No
GOLGB1	No	No	Yes	No	No
ARHGEF12	No	No	Yes	No	No
POLDIP3	No	No	Yes	No	No
GOSR1	No	No	Yes	No	No
SERPINF1	No	No	Yes	No	No
HLA-A	No	No	Yes	No	No
MVB12A	No	No	Yes	No	No
APOB	No	No	Yes	No	No
JUP	No	No	Yes	Yes	No
KPNA2	No	No	Yes	No	No
AKT1S1	No	No	Yes	No	No
CDC42BPB	No	No	Yes	No	No
GBF1	No	No	Yes	No	No
ACBD3	No	No	Yes	No	No
RAB2A;RAB2B	No	No	Yes	No	No
MLXIPL	No	No	Yes	No	No
ITGAL	No	No	Yes	No	No
RBPMS	No	No	Yes	No	No
UBE2F	No	No	Yes	No	No
GORASP1	No	No	Yes	No	No
MDP1	No	No	Yes	No	No
RAP1B	No	No	Yes	Yes	No
BSG	No	No	Yes	No	No
ANK3	No	No	Yes	No	No
COL4A2	No	No	Yes	No	No
DUSP23	No	No	Yes	No	No
CAVIN2	No	No	Yes	No	No
MYO1C	No	No	Yes	No	No
CTNNA1	No	No	Yes	No	No
BCO2	No	No	Yes	No	No
RAD21	No	No	Yes	No	No
COPZ2	No	No	Yes	No	No
NXF1	No	No	Yes	No	No
SORBS1	No	No	Yes	No	No
PIK3CA	No	No	Yes	No	No
ARFGAP2	No	No	Yes	No	No
DDX39A	No	No	Yes	No	No
SCFD1	No	No	Yes	No	No
RTN3	No	No	Yes	No	No
SMIM2	No	No	Yes	No	No
PKM	No	No	Yes	No	No
ITM2B	No	No	Yes	No	No
COMMD3	No	No	Yes	No	No
PLIN3	No	No	Yes	Yes	Yes
GCC2	No	No	Yes	No	No
WDR5	No	No	Yes	No	No
RAB35	No	No	Yes	No	No
SASH1	No	No	Yes	No	No
TLN2	No	No	Yes	No	No
WRNIP1	No	No	Yes	No	No
SEC31A	No	No	Yes	No	No
GSTM5	No	No	Yes	No	No
HSD3B1;HSD3B1	No	No	Yes	No	No
RNF14	No	No	Yes	No	No
SEPTIN7	No	No	Yes	No	No
CCDC9	No	No	Yes	No	No
CLEC3B	No	No	Yes	No	No
CLDN3	No	No	Yes	No	No
GNB1	No	No	Yes	No	No
PTGES3	No	No	Yes	No	No
PEF1	No	No	Yes	No	No
AMBP	No	No	Yes	No	No
SCRIB	No	No	Yes	No	No
RER1	No	No	Yes	No	No
CYP4B1	No	No	Yes	No	No
SERPINF2	No	No	Yes	No	No
ERBIN	No	No	Yes	No	No
KHK	No	No	Yes	No	No
HNRNPL	No	No	Yes	No	No
SPTBN1	No	No	Yes	No	No
BTAF1	No	No	Yes	No	No
IGFBP4	No	No	Yes	No	No
GNB2	No	No	Yes	No	No
SNRPD1	No	No	Yes	No	No
MBNL1	No	No	Yes	No	No
APOF	No	No	Yes	No	No
HSD17B13	No	No	Yes	No	No
S1A8	No	No	Yes	No	No
SNAP29	No	No	Yes	Yes	No
HNRNPA2B1	No	No	Yes	No	No
RAB1B	No	No	Yes	Yes	Yes
IMPAD1	No	No	Yes	No	No
ITIH4	No	No	Yes	No	No
PLIN5	No	No	Yes	No	No
DCTN6	No	No	Yes	No	No
GOLGA4	No	No	Yes	No	No
MEAK7	No	No	Yes	No	No
SNX9	No	No	Yes	No	No
DDHD1	No	No	Yes	No	No
ST3GAL5	No	No	Yes	No	No
C17orf75	No	No	Yes	No	No
TNS1	No	No	Yes	No	No
ZFYVE1	No	No	Yes	Yes	No
DMD	No	No	Yes	No	No
CGNL1	No	No	Yes	No	No
TBC1D22A	No	No	Yes	No	No
MYO1D	No	No	Yes	No	No
PI4KB	No	No	Yes	No	No
NEK6	No	No	Yes	No	No
WDR11	No	No	Yes	No	No
FAM114A2	No	No	Yes	No	No
B4GALT1	No	No	Yes	No	No
NELFA	No	No	Yes	No	No
B3GAT3	No	No	Yes	No	No
AHNAK2	No	No	Yes	No	No
PTAR1	No	No	Yes	No	No
GNG12	No	No	Yes	No	No
TTR	No	No	Yes	No	No
PGGT1B	No	No	Yes	No	No
PDCL	No	No	Yes	No	No
PPP6R2	No	No	Yes	No	No
KIF2A	No	No	Yes	No	No
PHLDB2	No	No	Yes	No	No
CLASP2	No	No	Yes	No	No
MAN1A1	No	No	Yes	No	No
CDC42EP4	No	No	Yes	No	No
KCTD12	No	No	Yes	No	No
CIAO2B	No	No	Yes	No	No
MYOF	No	No	Yes	No	No
PKP2	No	No	Yes	No	No
RPS6KB2	No	No	Yes	No	No
TM9SF3	No	No	Yes	No	No
METTL2A	No	No	Yes	No	No
PARVB	No	No	Yes	No	No
WDFY3	No	No	Yes	No	No
TAOK3	No	No	Yes	No	No
PSME3	No	No	Yes	No	No
RHOA	No	No	Yes	Yes	Yes
F8A1;F8A2;F8A3	No	No	Yes	No	No
TMEM256	No	No	Yes	No	No
SHOC2	No	No	Yes	No	No
NUP54	No	No	Yes	No	No
DNAJB2	No	No	Yes	No	No
LIPE	No	No	Yes	No	No
ACOT11	No	No	Yes	No	No
TAX1BP3	No	No	Yes	No	No
NDEL1	No	No	Yes	No	No
RASGRP2	No	No	Yes	No	No
ACTBL2	No	No	Yes	No	No
SNRPD3	No	No	Yes	No	No
CDA	No	No	Yes	No	No
TBL1X	No	No	Yes	No	No
TM9SF4	No	No	Yes	No	No
IDH1	No	No	Yes	No	No
MAN1A2	No	No	Yes	No	No
SPHK2	No	No	Yes	No	No
APOA5	No	No	Yes	No	No
FTO	No	No	Yes	No	No
AGT	No	No	Yes	No	No
LIPC	No	No	Yes	No	No
GOLIM4	No	No	Yes	No	No
GABARAPL1	No	No	Yes	No	No
EXOSC3	No	No	Yes	No	No
ADRM1	No	No	Yes	No	No
LSM3	No	No	Yes	No	No
SNAP47	No	No	Yes	No	No
LRRC57	No	No	Yes	No	No
RGL3	No	No	Yes	No	No
TM9SF1	No	No	Yes	No	No
ADO	No	No	Yes	No	No
CRADD	No	No	Yes	No	No
PRKACB	No	No	Yes	No	No
ZFAND6	No	No	Yes	No	No
DCTN3	No	No	Yes	No	No
WDTC1	No	No	Yes	No	No
FETUB	No	No	Yes	No	No
CMAS	No	No	Yes	No	No
ARVCF	No	No	Yes	No	No
ABCA1	No	No	Yes	No	No
LMO7	No	No	Yes	No	No
SHC1	No	No	Yes	No	No
F2	No	No	Yes	No	No
AFM	No	No	Yes	No	No
VPS13A	No	No	Yes	No	No
DOCK4	No	No	Yes	No	No
APOA2	No	No	Yes	No	No
GALNT2	No	No	Yes	No	No
KIAA213	No	No	Yes	No	No
SLC12A7	No	No	Yes	No	No
SEC24C	No	No	Yes	No	No
NDRG2	No	No	Yes	No	No
COG6	No	No	Yes	No	No
ZFPL1	No	No	Yes	No	No
PRXL2B	No	No	Yes	No	No
CIDEB	No	No	Yes	No	Yes
FAM83H	No	No	Yes	No	No
ARHGEF1	No	No	Yes	No	No
PRRC1	No	No	Yes	No	No
CSNK1D;CSNK1E	No	No	Yes	No	No
H2AC2	No	No	Yes	No	No
REEP6	No	No	Yes	No	No
HABP2	No	No	Yes	No	No
VPS13D	No	No	Yes	No	No
A2M	No	No	Yes	No	No
GJB1	No	No	Yes	No	No
ULK3	No	No	Yes	No	No
SWI5	No	No	Yes	No	No
CHN2	No	No	Yes	No	No
ESYT2	No	No	Yes	No	No
EVI5	No	No	Yes	No	No
MARCKSL1	No	No	Yes	No	No
TCEA3	No	No	Yes	No	No
MINDY3	No	No	Yes	No	No
TM9SF2	No	No	Yes	No	No
CRBN	No	No	Yes	No	No
HSD3B7	No	No	Yes	No	No
TSPAN9	No	No	Yes	No	No
TTC32	No	No	Yes	No	No
FAM2C	No	No	Yes	No	No
AAK1	No	No	Yes	No	No
ANGPTL3	No	No	Yes	No	No
SLC35B2	No	No	Yes	No	No
SERPINA6	No	No	Yes	No	No
PTPMT1	No	No	Yes	No	No
APOC4	No	No	Yes	No	No
APOH	No	No	Yes	No	No
UBL7	No	No	Yes	No	No
STAP2	No	No	Yes	No	No
FAM2B	No	No	Yes	No	No
FAM3A	No	No	Yes	No	No
PEX7	No	No	Yes	No	No
C12orf57	No	No	Yes	No	No
MGLL	No	No	Yes	No	Yes
C2orf27	No	No	Yes	No	No
PIK3CB	No	No	Yes	No	No
INPPL1	No	No	Yes	No	No
GMFG	No	No	Yes	No	No
DIO1	No	No	Yes	No	No
TMEM87B	No	No	Yes	No	No
CRYGN	No	No	Yes	No	No
F13A1	No	No	Yes	No	No
PLEC	No	No	Yes	No	No
LSM8	No	No	Yes	No	No
PALD1	No	No	Yes	No	No
PXMP2	No	No	Yes	No	No
CDK2	No	No	Yes	No	No
RNF141	No	No	Yes	No	No
PPM1L	No	No	Yes	No	No
HS1BP3	No	No	Yes	No	No
HSD17B7	No	No	Yes	Yes	Yes
TMEM263	No	No	Yes	Yes	No
APOC2	No	No	Yes	No	No
PTPN9	No	No	Yes	No	No
RABAC1	No	No	Yes	No	No
PRKD3	No	No	Yes	No	No
ENOPH1	No	No	Yes	No	No
SERPIND1	No	No	Yes	No	No
SAA2-SAA4	No	No	Yes	No	No
MSTO1	No	No	Yes	No	No
SYNE1	No	No	Yes	No	No
SLC16A7	No	No	Yes	No	No
FSIP2	No	No	Yes	No	No
DLGAP4	No	No	Yes	No	No
BET1L	No	No	Yes	No	No
TPST2	No	No	Yes	No	No
S1A4	No	No	Yes	No	No
CHMP6	No	No	Yes	No	No
FER1L5	No	No	Yes	No	No
PRKCE	No	No	Yes	No	No
POU2F1	No	No	Yes	No	No
KIF3A	No	No	Yes	No	No
EFNA1	No	No	Yes	No	No
GNG2	No	No	Yes	No	No
HPCA	No	No	Yes	No	No
ST3GAL3	No	No	Yes	No	No
GCNT2	No	No	Yes	No	No
S1G	No	No	Yes	No	No
APLP2	No	No	Yes	No	No
NR2C2AP	No	No	Yes	No	No
NXPE2	No	No	Yes	No	No
GXYLT1	No	No	Yes	No	No
SLC1A5	No	No	Yes	No	No
ADIPOQ	No	No	Yes	No	No
TLE1;TLE4	No	No	Yes	No	No
IFIT2	No	No	Yes	No	No
CEP7	No	No	Yes	No	No
DGKQ	No	No	Yes	No	No
NSUN6	No	No	Yes	No	No
GNG5	No	No	Yes	No	No
AVL9	No	No	Yes	No	No
GALNT7	No	No	Yes	No	No
ACSM4	No	No	Yes	No	No
SLC3A6	No	No	Yes	No	No
YIPF4	No	No	Yes	No	No
CCDC186	No	No	Yes	No	No
PGM2L1	No	No	Yes	No	No
H2BC17;H2BC9	No	No	Yes	No	No
PXDC1	No	No	Yes	No	No
METTL5	No	No	Yes	No	No
ARFIP2	No	No	Yes	No	No
OAF	No	No	Yes	No	No
HS2ST1	No	No	Yes	No	No
SLC9A8	No	No	Yes	No	No
SLC3A5	No	No	Yes	No	No
CAPN8	No	No	Yes	No	No
TMEM168	No	No	Yes	No	No
TRUB2	No	No	Yes	No	No
PRKAG2	No	No	Yes	No	No
UXS1	No	No	Yes	No	No
PRMT3	No	No	Yes	No	No
SLC35B3	No	No	Yes	No	No
ADPRM	No	No	Yes	No	No
YIPF2	No	No	Yes	No	No
SFT2D3	No	No	Yes	No	No
CCDC39	No	No	Yes	No	No
HSPB11	No	No	Yes	No	No
ENTPD4	No	No	Yes	No	No
NAA6	No	No	Yes	No	No
C17orf49	No	No	Yes	No	No
EXTL2	No	No	Yes	No	No
ADAT1	No	No	Yes	No	No
TDP2	No	No	Yes	No	No
C1GALT1C1	No	No	Yes	No	No
TMEM59	No	No	Yes	No	No
DCTN5	No	No	Yes	No	No
MAP2K5	No	No	Yes	No	No
SELENOW	No	No	Yes	No	No
CRPPA	No	No	Yes	No	No
EIPR1	No	No	Yes	No	No
TP53RK	No	No	Yes	No	No
EEF1AKMT1	No	No	Yes	No	No
B3GNT2	No	No	Yes	No	No
FBXW9	No	No	Yes	No	No
PFKFB3	No	No	Yes	No	No
QSER1	No	No	Yes	No	No
RPL3L	No	No	Yes	No	No
